# Whole genome methylation sequencing in blood from persons with mild cognitive impairment and dementia due to Alzheimer’s disease identifies cognitive status

**DOI:** 10.1101/2024.09.26.615196

**Authors:** Andy Madrid, Ligia A. Papale, Phillip E. Bergmann, Coleman Breen, Lindsay R. Clark, Sanjay Asthana, Sterling C. Johnson, Sündüz Keleş, Kirk J. Hogan, Reid S. Alisch

**Author notes:** Reid S. Alisch and Kirk J. Hogan contributed equally to this work. Co-author email addresses. **Correspondence:** Reid S. Alisch, Department of Neurological Surgery, University of Wisconsin-Madison School of Medicine and Public Health, 600 Highland Ave, Madison, WI 53792-3272, USA.; Kirk J. Hogan, Department of Anesthesiology, University of Wisconsin-Madison School of Medicine and Public Health, B6/319 Clinical Science Center, 600 Highland Ave., Madison, Wisconsin 53792-3272, USA.

## Abstract

**INTRODUCTION:** Whole genome methylation sequencing (WGMS) in blood identifies differential DNA methylation in persons with late-onset dementia due to Alzheimer’s disease (AD) but has not been tested in persons with mild cognitive impairment (MCI).

**METHODS:** We used WGMS to compare DNA methylation levels at 25,244,219 CpG loci in 382 blood samples from 99 persons with MCI, 109 with AD, and 174 who are cognitively unimpaired (CU).

**RESULTS:** WGMS identified 9,756 differentially methylated positions (DMPs) in persons with MCI, including 1,743 differentially methylated genes encoding proteins in biological pathways related to synapse organization, dendrite development, and ion transport. 447 DMPs exhibit progressively increasing or decreasing DNA methylation levels between CU, MCI, and AD that correspond to cognitive status.

**DISCUSSION:** WGMS identifies DMPs in known and newly detected genes in blood from persons with MCI and AD that support blood DNA methylation levels as candidate biomarkers of cognitive status.
