## Supplementary material for "Whole genome methylation sequencing in blood from persons with mild cognitive impairment and dementia due to Alzheimer’s disease identifies cognitive status": Table S2

### Sheet: RiskLoci_MCI vs CU
Table S2: AD genetic risk loci with DMPs between CU and MCI participants
AD Genomic Risk Locus Symbol	Number Of Differentially Methylated Positions (DMPs) Within 25kb	Differential Methylation in Enhancer	Differential Methylation in Promoter
HLA-DQA1	8	None	None
EPDR1	3	None	None
PTK2B	3	None	None
ACE	2	None	None
ANK3	2	None	None
CASS4	2	None	None
CTSB	2	None	None
ICA1	2	None	None
UMAD1	2	None	None
ADAMTS1	1	None	None
ANKH	1	None	None
INPP5D	1	None	None
MME	1	None	None
NCK2	1	None	None
PLCG2	1	None	None
PLEKHA1	1	None	None
RHOH	1	None	None
SLC24A4	1	None	None
TPCN1	1	None	None
TSPAN14	1	1+ DMPs in 1+ enhancers	None
TSPOAP1	1	None	None
KLF16	0	None	None
ABCA1	0	None	None
GRN	0	None	None
IL34	0	None	None
CLNK	0	None	None
IDUA	0	None	None
LILRB2	0	None	None
TNIP1	0	None	None
CR1	0	None	None
EED	0	None	None
JAZF1	0	None	None
RASGEF1C	0	None	None
SLC2A4RG	0	None	None
ABI3	0	None	None
MAF	0	None	None
SEC61G	0	None	None
SORL1	0	1+ DMPs in 1+ enhancers	None
USP6NL	0	None	None
BLNK	0	None	None
CTSH	0	None	None
HS3ST5	0	None	None
MS4A4A	0	None	None
PRKD3	0	None	None
RBCK1	0	None	None
SIGLEC11	0	None	None
SORT1	0	None	None
SPI1	0	None	None
TREML2	0	None	None
UNC5CL	0	None	None
WDR12	0	None	None
WDR81	0	None	None
WNT3	0	None	None
BIN1	0	None	None
TREM2	0	None	None
CD2AP	0	None	None
SPDYE3	0	None	None
EPHA1	0	None	None
CLU	0	None	None
FERMT2	0	None	None
SPPL2A	0	None	None
MINDY2	0	None	None
APH1B	0	1+ DMPs in 1+ enhancers	None
BCKDK	0	None	None
SCIMP	0	None	None
ABCA7	0	None	None
ADAM17	0	None	None
COX7C	0	1+ DMPs in 1+ enhancers	None
TMEM106B	0	None	None
SHARPIN	0	None	None
SNX1	0	None	None
DOC2A	0	1+ DMPs in 1+ enhancers	None
FOXF1	0	None	None
PRDM7	0	None	None
MYO15A	0	None	None

### Sheet: RiskLoci_AD vs MCI
Table S2: AD genetic risk loci with DMPs between MCI and AD participants
AD Genomic Risk Locus Symbol	Number Of Differentially Methylated Positions (DMPs) Within 25kb	Differential Methylation in Enhancer	Differential Methylation in Promoter
ANK3	9	None	None
HLA-DQA1	9	None	None
EED	4	None	None
NCK2	4	1+ DMPs in 1+ enhancers	None
HS3ST5	3	None	None
JAZF1	3	None	None
UMAD1	3	None	None
ACE	2	None	None
DOC2A	2	1+ DMPs in 1+ enhancers	1+ DMPs in 1+ promoters
IL34	2	None	None
LILRB2	2	None	None
PLCG2	2	None	None
PRDM7	2	None	None
SCIMP	2	None	None
ADAM17	1	None	1+ DMPs in 1+ promoters
BIN1	1	None	None
CR1	1	1+ DMPs in 1+ enhancers	None
EPDR1	1	None	None
FERMT2	1	None	None
FOXF1	1	None	None
PLEKHA1	1	None	None
PTK2B	1	None	None
SPPL2A	1	None	None
TPCN1	1	None	None
TREML2	1	None	None
USP6NL	1	None	None
WNT3	1	None	None
KLF16	0	None	None
CASS4	0	None	None
ABCA1	0	1+ DMPs in 1+ enhancers	None
GRN	0	None	None
MME	0	None	None
CLNK	0	None	None
IDUA	0	None	None
TNIP1	0	None	None
TSPOAP1	0	None	None
RASGEF1C	0	None	None
SLC24A4	0	None	None
SLC2A4RG	0	None	None
ABI3	0	None	None
MAF	0	None	None
RHOH	0	1+ DMPs in 1+ enhancers	None
SEC61G	0	None	None
SORL1	0	None	None
ADAMTS1	0	1+ DMPs in 1+ enhancers	None
ANKH	0	None	None
BLNK	0	None	None
CTSB	0	None	None
CTSH	0	None	None
ICA1	0	None	None
MS4A4A	0	None	None
PRKD3	0	1+ DMPs in 1+ enhancers	None
RBCK1	0	None	None
SIGLEC11	0	None	None
SORT1	0	1+ DMPs in 1+ enhancers	None
SPI1	0	None	None
TSPAN14	0	None	None
UNC5CL	0	None	None
WDR12	0	None	None
WDR81	0	None	None
INPP5D	0	None	None
TREM2	0	None	None
CD2AP	0	None	None
SPDYE3	0	None	None
EPHA1	0	None	None
CLU	0	None	None
MINDY2	0	None	None
APH1B	0	None	None
BCKDK	0	None	None
ABCA7	0	None	None
COX7C	0	None	None
TMEM106B	0	None	None
SHARPIN	0	None	None
SNX1	0	None	None
MYO15A	0	None	None

### Sheet: RiskLoci_AD vs CU
Table S2: AD genetic risk loci with DMPs between CU and AD participants
AD Genomic Risk Locus Symbol	Number Of Differentially Methylated Positions (DMPs) Within 25kb	Differential Methylation in Enhancer	Differential Methylation in Promoter
HLA-DQA1	11	None	None
ANK3	5	None	None
IL34	5	None	None
CASS4	4	None	None
INPP5D	2	None	None
KLF16	2	None	None
NCK2	2	1+ DMPs in 1+ enhancers	None
SLC24A4	2	None	None
SORT1	2	None	1+ DMPs in 1+ promoters
TSPOAP1	2	None	None
WDR81	2	None	None
ABCA1	1	None	None
ADAMTS1	1	None	None
BIN1	1	None	None
CTSB	1	None	None
EED	1	None	None
EPDR1	1	None	None
HS3ST5	1	None	None
LILRB2	1	None	None
MAF	1	None	None
PLEKHA1	1	None	None
PTK2B	1	None	1+ DMPs in 1+ promoters
RHOH	1	None	None
SPDYE3	1	None	None
TSPAN14	1	1+ DMPs in 1+ enhancers	None
UMAD1	1	None	None
UNC5CL	1	None	1+ DMPs in 1+ promoters
USP6NL	1	None	None
GRN	0	None	None
MME	0	None	None
CLNK	0	None	None
IDUA	0	None	None
TNIP1	0	None	None
CR1	0	None	None
JAZF1	0	None	None
RASGEF1C	0	None	None
SLC2A4RG	0	None	None
ABI3	0	None	None
SEC61G	0	None	None
SORL1	0	None	None
ANKH	0	None	None
BLNK	0	None	None
CTSH	0	None	None
ICA1	0	None	None
MS4A4A	0	None	None
PLCG2	0	None	None
PRKD3	0	None	None
RBCK1	0	None	None
SIGLEC11	0	None	None
SPI1	0	None	None
TREML2	0	None	None
WDR12	0	None	None
WNT3	0	None	None
TREM2	0	None	None
CD2AP	0	None	None
EPHA1	0	None	None
CLU	0	None	None
FERMT2	0	None	None
SPPL2A	0	None	None
MINDY2	0	None	None
APH1B	0	None	None
BCKDK	0	None	None
SCIMP	0	None	None
ACE	0	None	None
ABCA7	0	None	None
ADAM17	0	None	None
COX7C	0	None	None
TMEM106B	0	None	None
SHARPIN	0	None	None
TPCN1	0	None	None
SNX1	0	None	None
DOC2A	0	None	None
FOXF1	0	None	None
PRDM7	0	None	None
MYO15A	0	None	None
